# An improved CRISPR-LICHT screen of 120 “Tdark” genes illuminates new biologically relevant SOX2 targets in human brain organoids

**DOI:** 10.64898/2026.10.23.761353

**Authors:** Giorgia Pozzolini, Simon Haendeler, Salma Amin, Roberta Baldi, Anna Cascio, Frank Edenhofer, Elena Taverna, Christopher Esk, Veronica Krenn, Silvia Nicolis

## Abstract

SOX2 is a transcription factor and central regulator of neural progenitor identity, yet the downstream molecular networks through which it supports human brain development remain incompletely characterized. Here, we applied CRISPR-lineage tracing at cellular resolution in heterogeneous tissue (CRISPR-LICHT) to human cerebral organoids to functionally interrogate SOX2-dependent regulatory networks. Using a SOX2-focused library targeting SOX2 together with conserved neurodevelopmental regulators expressed in neural progenitor cells, we showed that CRISPR-LICHT detects reproducible lineage-depletion phenotypes across genes already known to be involved in progenitor maintenance, fate specification, glial differentiation and neuronal maturation.

This extends the application of CRISPR-LICHT beyond the severe neural progenitor phenotypes previously characterized for microcephaly-associated genes and demonstrates its ability to detect perturbation effects across a broader set of neurodevelopmental regulators, involving SOX2 targets previously defined in mouse and now open to further understanding in a human model setting. We further screened 120 evolutionarily conserved, poorly characterized SOX2-dependent genes classified as “Tdark” within the “Illuminating the Druggable Genome framework” and identified 28 candidate hits whose disruption impaired neural progenitor lineage expansion and/or survival. These candidates included proteins associated with cytoskeletal organization, membrane dynamics and intracellular architecture, suggesting that SOX2-dependent developmental programmes may engage cellular processes beyond transcriptional regulation. Individual downregulation of CDC42EP4, a poorly characterized CDC42 effector linked to cytoskeletal organization, revealed altered distribution of targeted progenitors between ventricular- and subventricular-like compartments, with changes consistent with altered progenitor-state progression. Together, these findings expand the functional landscape of SOX2-dependent regulation in human neural progenitors and identify cellular architecture as a potential component of SOX2-associated developmental programs.
