## Supplementary material for "An improved CRISPR-LICHT screen of 120 “Tdark” genes illuminates new biologically relevant SOX2 targets in human brain organoids": Pozzolini et al Tables S1-S17: Table S3.xlsx

### Sheet: Sheet1
Genes test		sgRNA with conserved regions
CDK11B		GCTAATCGAACTCACGTGAAGACCACACCGGGAGCTGAGAGATCACCGCAGTTTCTGTCTTCGTCTTGGTTTGTTCCTG
CDK11B		GCTAATCGAACTCACGTGAAGACCACACCGGAAGAGAAGGGAGATGGCAGTTTCTGTCTTCGTCTTGGTTTGTTCCTG
CDK11B		GCTAATCGAACTCACGTGAAGACCACACCGGACAGAAGAGAAGGGAGAGTTTCTGTCTTCGTCTTGGTTTGTTCCTG
CDK11B		GCTAATCGAACTCACGTGAAGACCACACCGGTATAGAAGAGAAGACTCTAGTTTCTGTCTTCGTCTTGGTTTGTTCCTG
ZEB2		GCTAATCGAACTCACGTGAAGACCACACCGGACAAGCTTCATATTGCTGGTTTCTGTCTTCGTCTTGGTTTGTTCCTG
ZEB2		GCTAATCGAACTCACGTGAAGACCACACCGGAGGAAGATGAAATAAGGGAGTTTCTGTCTTCGTCTTGGTTTGTTCCTG
ZEB2		GCTAATCGAACTCACGTGAAGACCACACCGGAAAACTGGAGGAACGCGAGTTTCTGTCTTCGTCTTGGTTTGTTCCTG
ZEB2		GCTAATCGAACTCACGTGAAGACCACACCGGCAAACGTGTAGCTACAGAGGTTTCTGTCTTCGTCTTGGTTTGTTCCTG
KCNA2		GCTAATCGAACTCACGTGAAGACCACACCGGTGTCTCTACAATGAAGAAAGTTTCTGTCTTCGTCTTGGTTTGTTCCTG
KCNA2		GCTAATCGAACTCACGTGAAGACCACACCGGATGAAGGCTACATCAAGGGTTTCTGTCTTCGTCTTGGTTTGTTCCTG
KCNA2		GCTAATCGAACTCACGTGAAGACCACACCGGTGGACTGCTGGTACCCGAGTTTCTGTCTTCGTCTTGGTTTGTTCCTG
KCNA2		GCTAATCGAACTCACGTGAAGACCACACCGGAGCTGGGAGAAGAAGCGAGTTTCTGTCTTCGTCTTGGTTTGTTCCTG
GJA1		GCTAATCGAACTCACGTGAAGACCACACCGGGTAAGGTGAAAATGCGAGTTTCTGTCTTCGTCTTGGTTTGTTCCTG
GJA1		GCTAATCGAACTCACGTGAAGACCACACCGGTACCACTGGATCAGCAAGAGTTTCTGTCTTCGTCTTGGTTTGTTCCTG
GJA1		GCTAATCGAACTCACGTGAAGACCACACCGGAGAAACTGAACAAGAAAGGTTTCTGTCTTCGTCTTGGTTTGTTCCTG
GJA1		GCTAATCGAACTCACGTGAAGACCACACCGGATCCCTGCCCACATCAGGGTTTCTGTCTTCGTCTTGGTTTGTTCCTG
FBRSL1		GCTAATCGAACTCACGTGAAGACCACACCGGGGTGCTGAAGCTGGCGAGTTTCTGTCTTCGTCTTGGTTTGTTCCTG
FBRSL1		GCTAATCGAACTCACGTGAAGACCACACCGGTTCTCACTGGGCTCCGCAGTTTCTGTCTTCGTCTTGGTTTGTTCCTG
FBRSL1		GCTAATCGAACTCACGTGAAGACCACACCGGCTTGAGAAGTCGGAGGCCAGTTTCTGTCTTCGTCTTGGTTTGTTCCTG
FBRSL1		GCTAATCGAACTCACGTGAAGACCACACCGGGAGGAGGAGGTCATCGAGTTTCTGTCTTCGTCTTGGTTTGTTCCTG
EGR1		GCTAATCGAACTCACGTGAAGACCACACCGGCACCTTCAACCCTCAGGGTTTCTGTCTTCGTCTTGGTTTGTTCCTG
EGR1		GCTAATCGAACTCACGTGAAGACCACACCGGCAGTCCCATTTACTCAGGTTTCTGTCTTCGTCTTGGTTTGTTCCTG
EGR1		GCTAATCGAACTCACGTGAAGACCACACCGGAGTGAGGAAAGGATCCGAAGTTTCTGTCTTCGTCTTGGTTTGTTCCTG
EGR1		GCTAATCGAACTCACGTGAAGACCACACCGGATGGTGCTGAGGACGAGGGTTTCTGTCTTCGTCTTGGTTTGTTCCTG
GRIA2		GCTAATCGAACTCACGTGAAGACCACACCGGTCAGTCTGAACTCCGAAGGTTTCTGTCTTCGTCTTGGTTTGTTCCTG
GRIA2		GCTAATCGAACTCACGTGAAGACCACACCGGATGAGACCCGACCTCAAGTTTCTGTCTTCGTCTTGGTTTGTTCCTG
GRIA2		GCTAATCGAACTCACGTGAAGACCACACCGGTTCCGCAAAATGATGTGAGTTTCTGTCTTCGTCTTGGTTTGTTCCTG
GRIA2		GCTAATCGAACTCACGTGAAGACCACACCGGTAATTCTGGACTGTGAAAGTTTCTGTCTTCGTCTTGGTTTGTTCCTG
PPP2R2B		GCTAATCGAACTCACGTGAAGACCACACCGGAGCGTGATAAGAGGCCAGAGTTTCTGTCTTCGTCTTGGTTTGTTCCTG
PPP2R2B		GCTAATCGAACTCACGTGAAGACCACACCGGGTGCCTGTCCTGAGACCCAGTTTCTGTCTTCGTCTTGGTTTGTTCCTG
PPP2R2B		GCTAATCGAACTCACGTGAAGACCACACCGGCCACCATCACAACCCTGGTTTCTGTCTTCGTCTTGGTTTGTTCCTG
PPP2R2B		GCTAATCGAACTCACGTGAAGACCACACCGGGGAGAATTACTAGCGACAGTTTCTGTCTTCGTCTTGGTTTGTTCCTG
EGR2		GCTAATCGAACTCACGTGAAGACCACACCGGGTGCCAGCTGCTACCCAGAGTTTCTGTCTTCGTCTTGGTTTGTTCCTG
EGR2		GCTAATCGAACTCACGTGAAGACCACACCGGCACAGCCAGAATAAGGAGGGTTTCTGTCTTCGTCTTGGTTTGTTCCTG
EGR2		GCTAATCGAACTCACGTGAAGACCACACCGGACATGGTGCACACACCCAGGTTTCTGTCTTCGTCTTGGTTTGTTCCTG
EGR2		GCTAATCGAACTCACGTGAAGACCACACCGGACATGACTGGAGAGAAGGTTTCTGTCTTCGTCTTGGTTTGTTCCTG
CNTN1		GCTAATCGAACTCACGTGAAGACCACACCGGTAAAAGAAGGGAAAGGAAGTTTCTGTCTTCGTCTTGGTTTGTTCCTG
CNTN1		GCTAATCGAACTCACGTGAAGACCACACCGGAGGTCAGAGTAAAAGAAGTTTCTGTCTTCGTCTTGGTTTGTTCCTG
CNTN1		GCTAATCGAACTCACGTGAAGACCACACCGGATCTTAAGAACAGCCCCAGGTTTCTGTCTTCGTCTTGGTTTGTTCCTG
CNTN1		GCTAATCGAACTCACGTGAAGACCACACCGGCATCTAATAACTACGGGAGTTTCTGTCTTCGTCTTGGTTTGTTCCTG
GADD45G		GCTAATCGAACTCACGTGAAGACCACACCGGACCTTCTGTGTGCTGGCTGGTTTCTGTCTTCGTCTTGGTTTGTTCCTG
GADD45G		GCTAATCGAACTCACGTGAAGACCACACCGGGAACTGTGTCCTGGCCGGTTTCTGTCTTCGTCTTGGTTTGTTCCTG
GADD45G		GCTAATCGAACTCACGTGAAGACCACACCGGCTGCATGAGTTGCTGCTGTGTTTCTGTCTTCGTCTTGGTTTGTTCCTG
GADD45G		GCTAATCGAACTCACGTGAAGACCACACCGGCTGCGGGTGAGGAGGACGAGTTTCTGTCTTCGTCTTGGTTTGTTCCTG
KCNK2		GCTAATCGAACTCACGTGAAGACCACACCGGCCAAGAGAAAACCAAAGAGGTTTCTGTCTTCGTCTTGGTTTGTTCCTG
KCNK2		GCTAATCGAACTCACGTGAAGACCACACCGGCCAAGAGAAAACCAAAGGTTTCTGTCTTCGTCTTGGTTTGTTCCTG
KCNK2		GCTAATCGAACTCACGTGAAGACCACACCGGGTCTCCACGATATTCCTGGGTTTCTGTCTTCGTCTTGGTTTGTTCCTG
KCNK2		GCTAATCGAACTCACGTGAAGACCACACCGGTTTGCTTCTGGATCACAAGTTTCTGTCTTCGTCTTGGTTTGTTCCTG
ARX		GCTAATCGAACTCACGTGAAGACCACACCGGGAGGAGCCCGTGCAAAATGGTTTCTGTCTTCGTCTTGGTTTGTTCCTG
ARX		GCTAATCGAACTCACGTGAAGACCACACCGGCTGGAGGACGAAGAAGATGGTTTCTGTCTTCGTCTTGGTTTGTTCCTG
ARX		GCTAATCGAACTCACGTGAAGACCACACCGGGAACTGCTGGAGGACGACGGTTTCTGTCTTCGTCTTGGTTTGTTCCTG
ARX		GCTAATCGAACTCACGTGAAGACCACACCGGAAGATGAGGACGAGGAAGGTTTCTGTCTTCGTCTTGGTTTGTTCCTG
SOX2		GCTAATCGAACTCACGTGAAGACCACACCGGTTCATCGACGAGGCTAAGGTTTCTGTCTTCGTCTTGGTTTGTTCCTG
SOX2		GCTAATCGAACTCACGTGAAGACCACACCGGCTTAGCCTCGTCGATGAAGTTTCTGTCTTCGTCTTGGTTTGTTCCTG
SOX2		GCTAATCGAACTCACGTGAAGACCACACCGGCGTCTTGGTTTTCCGCCGGTTTCTGTCTTCGTCTTGGTTTGTTCCTG
SOX2		GCTAATCGAACTCACGTGAAGACCACACCGGGCCCGCAGCAAACTTCGGGGGGGTTTCTGTCTTCGTCTTGGTTTGTTCCTG
