## Supplementary material for "An improved CRISPR-LICHT screen of 120 “Tdark” genes illuminates new biologically relevant SOX2 targets in human brain organoids": Pozzolini et al Tables S1-S17: Table S4.xlsx

### Sheet: SOX2 library
Gene	Main biological function in early neurodevelopment	Protein macrocategory
ZEB2	Fate specification and neural patterning	Transcription factor/Chromatin Regulator
KCNA2	Neuronal maturation and excitability	Ion channel
GJA1	Glial differentiation and intercellular communication	Ion channel
FBRSL1	Chromatin regulation and developmental transcriptional control	Transcription factor/Chromatin Regulator
EGR1	Activity-dependent neuronal differentiation and transcriptional regulation	Transcription factor/Chromatin Regulator
GRIA2	Synaptic maturation and excitability	Ion channel
PPP2R2B	Intracellular signaling and neuronal maturation	Signaling protein (non-enzymatic)
EGR2	Glial differentiation and myelination	Transcription factor/Chromatin Regulator
CNTN1	Axon guidance and neuron-glia interaction	Structural/Cytoskeletal
GADD45G	Progenitor maintenance and cell-cycle regulation	Signaling protein (non-enzymatic)
KCNK2	Neuronal excitability and membrane potential regulation	Ion channel
ARX	Fate specification and interneuron patterning	Transcription factor/Chromatin Regulator
SOX2	Neural stem cell maintenance and progenitor identity	Transcription factor/Chromatin Regulator
