## Supplementary material for "An improved CRISPR-LICHT screen of 120 “Tdark” genes illuminates new biologically relevant SOX2 targets in human brain organoids": Pozzolini et al Tables S1-S17: Table S5.xlsx

### Sheet: tdark_chr
Gene	Chr	Predicted protein macro-category	Category
ZDHHC18	chr1	Enzyme	1
ZDHHC24	chr11	Enzyme	1
DHRS1	chr14	Enzyme	1
ZDHHC1	chr16	Enzyme	1
DNAH9	chr17	Enzyme	1
PIGS	chr17	Enzyme	1
RHBDL3	chr17	Enzyme	1
ELMOD3	chr2	Enzyme	1
GLB1L	chr2	Enzyme	1
POLE4	chr2	Enzyme	1
ASPHD2	chr22	Enzyme	1
SERHL2	chr22	Enzyme	1
ABHD14B	chr3	Enzyme	1
GCNT4	chr5	Enzyme	1
PSD2	chr5	Enzyme	1
RNF182	chr6	Enzyme	1
NRBP2	chr8	Enzyme	1
GARNL3	chr9	Enzyme	1
PHYHD1	chr9	Enzyme	1
PTRH1	chr9	Enzyme	1
PLCXD1	chrX	Enzyme	1
PLCXD1	chrY	Enzyme	1
GPR179	chr17	GPCR	2
GJD4	chr10	Ion channel	3
CACNG5	chr17	Ion channel	3
ORAI2	chr7	Ion channel	3
NECAP2	chr1	Membrane trafficking	4
SNX32	chr11	Membrane trafficking	4
TVP23A	chr16	Membrane trafficking	4
CTAGE9	chr6	Membrane trafficking	4
CTAGE4	chr7	Membrane trafficking	4
TMEM223	chr11	Mitochondrial protein	5
ARMCX6	chrX	Mitochondrial protein	5
C1orf110	chr1	Other / Uncharacterized	6
KLHDC8A	chr1	Other / Uncharacterized	6
RIIAD1	chr1	Other / Uncharacterized	6
FAM13C	chr10	Other / Uncharacterized	6
PHYHIPL	chr10	Other / Uncharacterized	6
LUZP2	chr11	Other / Uncharacterized	6
KIAA1467	chr12	Other / Uncharacterized	6
FAM124A	chr13	Other / Uncharacterized	6
FAM181A	chr14	Other / Uncharacterized	6
LCTL	chr15	Other / Uncharacterized	6
C17orf59	chr17	Other / Uncharacterized	6
C17ORF98	chr17	Other / Uncharacterized	6
AMMECR1L	chr2	Other / Uncharacterized	6
CCDC74A	chr2	Other / Uncharacterized	6
MORN2	chr2	Other / Uncharacterized	6
FAM118A	chr22	Other / Uncharacterized	6
FAM198A	chr3	Other / Uncharacterized	6
TMEM40	chr3	Other / Uncharacterized	6
CFAP97	chr4	Other / Uncharacterized	6
SEL1L3	chr4	Other / Uncharacterized	6
RNF32	chr7	Other / Uncharacterized	6
R3HCC1	chr8	Other / Uncharacterized	6
INSL6	chr9	Other / Uncharacterized	6
MORN5	chr9	Other / Uncharacterized	6
LONRF3	chrX	Other / Uncharacterized	6
ZCCHC18	chrX	Other / Uncharacterized	6
ZSWIM5	chr1	Other / Uncharacterized (zinc-binding da solo non definisce una classe funzionale)	6
ANAPC15	chr11	Protein-modifying complex subunit (es. APC/C)	6
TMEM51	chr1	Receptor (non-GPCR)	7
TMEM53	chr1	Receptor (non-GPCR)	7
MEGF11	chr15	Receptor (non-GPCR)	7
DCBLD1	chr6	Receptor (non-GPCR)	7
SHISA4	chr1	Receptor (non-GPCR) (proteina transmembrana senza attività enzimatica/GPCR)	7
C1orf63	chr1	RNA-processing / Ribosome / Translation	8
FBRSL1	chr12	RNA-processing / Ribosome / Translation	8
GTPBP6	chrX	RNA-processing / Ribosome / Translation	8
GTPBP6	chrY	RNA-processing / Ribosome / Translation	8
MTMR11	chr1	Scaffold / Adaptor	9
SPATA33	chr16	Scaffold / Adaptor	9
TOM1L2	chr17	Scaffold / Adaptor	9
ABHD8	chr19	Scaffold / Adaptor	9
ELOF1	chr19	Scaffold / Adaptor	9
PFN4	chr2	Scaffold / Adaptor	9
LRCH3	chr3	Scaffold / Adaptor	9
ABLIM2	chr4	Scaffold / Adaptor	9
TSPAN17	chr5	Scaffold / Adaptor	9
FAM189A2	chr9	Scaffold / Adaptor	9
VSTM4	chr10	Secreted protein / Peptide	10
HPCAL4	chr1	Signaling protein (non-enzymatic)	10
AVPI1	chr10	Signaling protein (non-enzymatic)	10
C10ORF35	chr10	Signaling protein (non-enzymatic)	10
FAM53B	chr10	Signaling protein (non-enzymatic)	10
PAQR4	chr16	Signaling protein (non-enzymatic)	10
SRL	chr16	Signaling protein (non-enzymatic)	10
C1QL1	chr17	Signaling protein (non-enzymatic)	10
CASKIN2	chr17	Signaling protein (non-enzymatic)	10
RASL10B	chr17	Signaling protein (non-enzymatic)	10
SEZ6	chr17	Signaling protein (non-enzymatic)	10
MOB3A	chr19	Signaling protein (non-enzymatic)	10
NWD1	chr19	Signaling protein (non-enzymatic)	10
NKAIN4	chr20	Signaling protein (non-enzymatic)	10
EFCAB12	chr3	Signaling protein (non-enzymatic)	10
PXDC1	chr6	Signaling protein (non-enzymatic)	10
TMEM47	chrX	Signaling protein (non-enzymatic)	10
CFAP126	chr1	Structural / Cytoskeletal	11
KANK4	chr1	Structural / Cytoskeletal	11
MEIG1	chr10	Structural / Cytoskeletal	11
OPALIN	chr10	Structural / Cytoskeletal	11
LRRC56	chr11	Structural / Cytoskeletal	11
TCP11L2	chr12	Structural / Cytoskeletal	11
CORO2B	chr15	Structural / Cytoskeletal	11
CDC42EP4	chr17	Structural / Cytoskeletal	11
SPEF1	chr20	Structural / Cytoskeletal	11
DZIP1L	chr3	Structural / Cytoskeletal	11
REEP2	chr5	Structural / Cytoskeletal	11
DMRTB1	chr1	Transcription factor / Chromatin regulator	12
RASL11A	chr13	Transcription factor / Chromatin regulator	12
FAM214A	chr15	Transcription factor / Chromatin regulator	12
C8ORF46	chr8	Transcription factor / Chromatin regulator	12
FAM214B	chr9	Transcription factor / Chromatin regulator	12
RIPPLY1	chrX	Transcription factor / Chromatin regulator	12
SFXN5	chr2	Transporter	13
GRAMD1C	chr3	Transporter	13
PLSCR2	chr3	Transporter	13
TMEM44	chr3	Transporter	13
SLC12A9	chr7	Transporter	13
SLC25A53	chrX	Transporter	13
