## Supplementary material for "An improved CRISPR-LICHT screen of 120 “Tdark” genes illuminates new biologically relevant SOX2 targets in human brain organoids": Pozzolini et al Tables S1-S17: Table S7.xlsx

### Sheet: Foglio1
Sample name sequencing	Corresponding sample	N. cells	Conc. after gel extraction	Volume	ng tot		N. cells	Conc. after gel extraction (ng/ul)	experimental subgroup	equal amount of DNA per sample per cell number	samples per experimental subgroup pool	experimental subgroup pool targeted amount for Ph/Ch extraction	volume for 50-500 ng of smallest sample needed, by poool	desired reads per cell	required reads	fixed seq lanes of 850M (seq pool1) and 550M (seq pool 2)
GP01	T35 TDARK 1	1x10^6 cells	5,9ng/ul	30ul	177ng		1000000	5.9	1	1.66667	20	500	7.06215	35	35000000	seq pool 1
GP02	T35 TDARK 2	600000 cells	/	/	/		600000		1	1	20	500	#DIV/0!	0	0		*excluded
GP03	T35 TDARK 3	770000 cells	17ng/ul	30ul	510ng		770000	17	1	1.28333	20	500	1.88725	35	26950000	seq pool 1
GP04	T35 TDARK 4	1x10^6 cells	4,4ng/ul	30ul	132ng		1000000	4.4	1	1.66667	20	500	9.4697	35	35000000	seq pool 1
GP05	T35 TDARK 5	1x10^6 cells	3,4ng/ul	30ul	102ng		1000000	3.4	1	1.66667	20	500	12.2549	35	35000000	seq pool 1
GP06	T35 TDARK 6	1,1x10^6 cells	8,4ng/ul	30ul	252ng		1100000	8.4	1	1.83333	20	500	5.45635	35	38500000	seq pool 1
GP07	T35 TDARK 7	855000 cells	5,7ng/ul	30ul	171ng		855000	5.7	1	1.425	20	500	6.25	35	29925000	seq pool 1
GP08	T35 TDARK 8	1,1x10^6 cells	3,9ng/ul	30ul	117ng		1100000	3.9	1	1.83333	20	500	11.7521	35	38500000	seq pool 1
GP09	T35 TDARK 9	1,2x10^6 cells	8,7ng/ul	30ul	261ng		1200000	8.7	1	2	20	500	5.74713	35	42000000	seq pool 1
GP10	T35 TDARK 10	1,1x10^6 cells	4,3ng/ul	30ul	129ng		1100000	4.3	1	1.83333	20	500	10.6589	35	38500000	seq pool 1
GP11	T35 TDARK 11	1,1x10^6 cells	3ng/ul	30ul	90ng		1100000	3	1	1.83333	20	500	15.2778	35	38500000	seq pool 1
GP12	T35 TDARK 12	1x10^6 cells	3,2ng/ul	30ul	96ng		1000000	3.2	1	1.66667	20	500	13.0208	35	35000000	seq pool 1
GP13	T35 TDARK 13	600000 cells	5ng/ul	30ul	150ng		600000	5	1	1	20	500	5	35	21000000	seq pool 1
GP14	T35 TDARK 14	625000 cells	3,8ng/ul	30ul	114ng		625000	3.8	1	1.04167	20	500	6.85307	35	21875000	seq pool 1
GP15	T35 TDARK 15	830000 cells	3,7ng/ul	30ul	111ng		830000	3.7	1	1.38333	20	500	9.34685	35	29050000	seq pool 1
GP16	T35 TDARK 16	900000 cells	3,6ng/ul	30ul	108ng		900000	3.6	1	1.5	20	500	10.4167	35	31500000	seq pool 1
GP17	T35 TDARK 17	750000 cells	4,6ng/ul	30ul	138ng		750000	4.6	1	1.25	20	500	6.79348	35	26250000	seq pool 1
GP18	T35 TDARK 18	1,1x10^6 cells	3,7ng/ul	30ul	111ng		1100000	3.7	1	1.83333	20	500	12.3874	35	38500000	seq pool 1
GP19	T35 TDARK 19	1,1x10^6 cells	2,8ng/ul	30ul	84ng		1100000	2.8	1	1.83333	20	500	16.369	35	38500000	seq pool 1
GP20	T35 TDARK 20	960000 cells	2,8ng/ul	30ul	84ng		960000	2.8	1	1.6	20	500	14.2857	35	33600000	seq pool 1
GP21	T35 TDARK 21	640000 cells	3,6ng/ul	30ul	108ng		640000	3.6	1	1.06667	20	500	7.40741	35	22400000	seq pool 1
GP22	T35 TDARK 22	755000 cells	3,9ng/ul	30ul	117ng		755000	3.9	1	1.25833	20	500	8.06624	35	26425000	seq pool 1
GP23	T35 TDARK 24	1x10^6 cells	3,7ng/ul	30ul	111ng		1000000	3.7	1	1.66667	20	500	11.2613	35	35000000	seq pool 1
GP24	T35 TDARK 25	770000 cells	3,6ng/ul	30ul	108ng		770000	3.6	1	1.28333	20	500	8.91204	35	26950000	seq pool 1
GP25	T0 TDARK 1	20000 cells	5,6ng	30ul	168ng		20000	5.6	2	1	3	250	14.881	1000	20000000	seq pool 1
GP26	T0 TDARK 2	20000 cells	3,8ng/ul	30ul	114ng		20000	3.8	2	1	3	250	21.9298	1000	20000000	seq pool 1
GP27	T0 TDARK 3	20000 cells	4ng/ul	30ul	120ng		20000	4	2	1	3	250	20.8333	1000	20000000	seq pool 1
GP28	Plasmid TDARK 1	/	4,4ng/ul	30ul	132ng		1	4.4	3	1	2	200	22.7273	20000000	20000000	seq pool 1
GP29	Plasmid TDARK 2	/	4,9ng/ul	30ul	147ng		1	4.9	3	1	2	200	20.4082	20000000	20000000	seq pool 1
GP30	T35 SOX2-SORTED 1 NO FACS	2,6x10^6 cells	3,7ng/ul	30ul	111ng		2600000	3.7	4	1.36842	4	250	23.1152	20	52000000	seq pool 2
GP31	T35 SOX2-SORTED 2 NO FACS	2,6x10^6 cells	9,4ng/ul	30ul	282ng		2600000	9.4	4	1.36842	4	250	9.09854	20	52000000	seq pool 2
GP32	T35 SOX2-SORTED 3 FACS	1,9x10^6 cells	3,6ng/ul	30ul	108ng		1900000	3.6	4	1	4	250	17.3611	20	38000000	seq pool 2
GP33	T35 SOX2-SORTED 4 FACS	2x10^6 cells	3ng/ul	30ul	90ng		2100000	3	4	1.10526	4	250	23.0263	20	42000000	seq pool 2
GP34	T0 SOX2-SORTED 1	30000 cells	3,4ng/ul	30ul	102ng		30000	3.4	5	1	3	200	19.6078	1000	30000000	seq pool 2
GP35	T0 SOX2-SORTED 2	30000 cells	3ng/ul	30ul	90ng		30000	3	5	1	3	200	22.2222	1000	30000000	seq pool 2
GP36	T0 SOX2-SORTED 3	30000 cells	3,3ng/ul	30ul	99ng		30000	3.3	5	1	3	200	20.202	1000	30000000	seq pool 2
GP37	T35 SOX2-PURO 1 NO FACS	2,6x10^6 cells	3,7ng/ul	30ul	111ng		2600000	3.7	6	1.2381	4	250	20.9138	20	52000000	seq pool 2
GP38	T35 SOX2-PURO 2 NO FACS	2,6x10^6 cells	3,7ng/ul	30ul	111ng		2600000	3.7	6	1.2381	4	250	20.9138	20	52000000	seq pool 2
GP39	T35 SOX2-PURO 3 FACS	2,3x10^6 cells	4,2ng/ul	30ul	126ng		2300000	4.2	6	1.09524	4	250	16.2982	20	46000000	seq pool 2
GP40	T35 SOX2-PURO 4 FACS	2,1x10^6 cells	4,3ng/ul	30ul	129ng		2100000	4.3	6	1	4	250	14.5349	20	42000000	seq pool 2
GP41	T0 SOX2-PURO 1	30000 cells	3ng/ul	30ul	90ng		30000	3	7	1	3	200	22.2222	1000	30000000	seq pool 2
GP42	T0 SOX2-PURO 2	30000 cells	3,3ng/ul	30ul	99ng		30000	3.3	7	1	3	200	20.202	1000	30000000	seq pool 2
GP43	T0 SOX2-PURO 3	30000 cells	3,7ng/ul	30ul	111ng		30000	3.7	7	1	3	200	18.018	1000	30000000	seq pool 2
GP44	Plasmid SOX2 1	/	4,2ng/ul	30ul	126ng		1	4.2	8	1	2	200	23.8095	10000000	10000000	seq pool 2
GP45	Plasmid SOX2 2	/	4,2ng/ul	30ul	126ng		1	4.2	8	1	2	200	23.8095	10000000	10000000	seq pool 2
														sum:	1419925000
														pool 1 (850M)	843925000
														pool 2 (550M)	576000000
