## Supplementary material for "An improved CRISPR-LICHT screen of 120 “Tdark” genes illuminates new biologically relevant SOX2 targets in human brain organoids": Pozzolini et al Tables S1-S17: Table S8.xlsx

### Sheet: no-puro-facs
gRNA	Category	Lineages	p-value	Foldchange [log2]	Foldchange [linear]
ZEB2_1	test	37	0.001212	-0.788071	0.579118
ZEB2_2	test	23	0.000241	-1.09921	0.466772
ZEB2_3	test	35	0.086392	-0.386195	0.765145
ZEB2_4	test	81	0.024104	-0.365131	0.776398
KCNA2_1	test	31	0.003168	-0.777807	0.583253
KCNA2_2	test	44	0.005421	-0.620926	0.650253
KCNA2_3	test	14	0.023533	-0.846157	0.556265
KCNA2_4	test	17	0.002904	-1.03025	0.489624
GJA1_1	test	67	0.029126	-0.384204	0.766201
GJA1_2	test	81	0.000232	-0.623167	0.649244
GJA1_3	test	40	0.076174	-0.378991	0.768975
GJA1_4	test	3	0.398048	-0.347948	0.785701
FBRSL1_1	test	88	0.0014	-0.519063	0.697825
FBRSL1_2	test	24	0.002941	-0.881432	0.542828
FBRSL1_3	test	107	0	-0.717721	0.608057
FBRSL1_4	test	89	0.003337	-0.471157	0.721386
EGR1_1	test	71	0.003515	-0.521851	0.696478
EGR1_2	test	96	0.129809	-0.195324	0.873377
EGR1_3	test	53	0.000706	-0.700482	0.615367
EGR1_4	test	28	0.055582	-0.499419	0.707392
GRIA2_1	test	47	0.032061	-0.447022	0.733556
GRIA2_2	test	124	0.000274	-0.503688	0.705301
GRIA2_3	test	77	0.029469	-0.358582	0.779931
GRIA2_4	test	83	0.000385	-0.594536	0.662258
PPP2R2B_1	test	56	0.017466	-0.464437	0.724754
PPP2R2B_2	test	37	0.000191	-0.908623	0.532693
PPP2R2B_3	test	215	0.000338	-0.379082	0.768926
PPP2R2B_4	test	64	0.002093	-0.578255	0.669774
EGR2_1	test	34	0.140396	-0.314332	0.804223
EGR2_2	test	56	0.090684	-0.300928	0.81173
EGR2_3	test	50	0.002558	-0.637563	0.642798
EGR2_4	test	140	0	-0.693183	0.618488
CNTN1_1	test	36	0.007885	-0.648901	0.637766
CNTN1_2	test	26	0.001929	-0.88561	0.541258
CNTN1_3	test	54	0.030692	-0.421997	0.746391
CNTN1_4	test	35	0.009373	-0.642219	0.640727
GADD45G_1	test	108	0.00474	-0.411015	0.752094
GADD45G_2	test	77	8.8e-05	-0.675586	0.626078
GADD45G_3	test	56	0.029611	-0.417774	0.748579
GADD45G_4	test	87	9.2e-05	-0.639596	0.641893
KCNK2_2	test	172	0.000706	-0.399667	0.758033
KCNK2_3	test	20	0.002699	-0.965945	0.511943
KCNK2_4	test	57	1.6e-05	-0.838156	0.559358
ARX_1	test	23	0.000655	-1.02694	0.490751
ARX_2	test	81	0	-0.913811	0.530781
ARX_3	test	178	0	-0.581546	0.668247
ARX_4	test	27	0.064539	-0.485716	0.714143
SOX2_1	test	89	0.001082	-0.528739	0.69316
SOX2_2	test	160	1e-06	-0.628044	0.647053
SOX2_3	test	1	0.013142	-2.28703	0.204897
SOX2_4	test	73	0.001986	-0.546909	0.684485
h non-targeting_1	control	16	0.005608	-0.985546	0.505034
h non-targeting_2	control	17	0.439616	-0.0776578	0.947595
h non-targeting_3	control	77	0.707447	0.103921	1.07469
h non-targeting_4	control	57	0.769237	0.164694	1.12093
h non-targeting_5	control	9	0.055319	-0.860342	0.550822
h non-targeting_6	control	27	0.590735	0.0662281	1.04698
h non-targeting_7	control	3	0.632358	0.25157	1.1905
h non-targeting_8	control	102	0.901811	0.219597	1.16441
h non-targeting_9	control	75	0.534251	0.0139836	1.00974
h non-targeting_10	control	20	0.395731	-0.112749	0.924824
TagBFP_1	control	14	0.650405	0.160652	1.11779
TagBFP_2	control	11	0.176828	-0.481436	0.716264
TagBFP_3	control	25	0.054731	-0.529855	0.692624

### Sheet: no-puro-no-facs
gRNA	Category	Lineages	p-value	Foldchange [log2]	Foldchange [linear]
ZEB2_1	test	37	0.000349	-0.874122	0.545586
ZEB2_2	test	19	0.000311	-1.16987	0.444461
ZEB2_3	test	39	0.038128	-0.469496	0.722217
ZEB2_4	test	74	0.084353	-0.269977	0.829333
KCNA2_1	test	32	1.1e-05	-1.10382	0.465282
KCNA2_2	test	51	3e-06	-0.957552	0.51493
KCNA2_3	test	15	0.006406	-0.994061	0.502062
KCNA2_4	test	18	0.042702	-0.662261	0.631887
GJA1_1	test	52	0.000812	-0.693028	0.618554
GJA1_2	test	79	0.043721	-0.321832	0.800053
GJA1_3	test	42	0.001814	-0.713074	0.610019
GJA1_4	test	10	0.002089	-1.32995	0.397781
FBRSL1_1	test	85	2.4e-05	-0.699604	0.615741
FBRSL1_2	test	27	0.119729	-0.382286	0.767221
FBRSL1_3	test	122	0	-0.787463	0.579362
FBRSL1_4	test	98	0.000395	-0.550358	0.682851
EGR1_1	test	69	0.004595	-0.51091	0.70178
EGR1_2	test	89	0.055748	-0.283687	0.821489
EGR1_3	test	39	0.007199	-0.632324	0.645136
EGR1_4	test	32	0.002813	-0.777142	0.583522
GRIA2_1	test	40	0.001278	-0.75386	0.593015
GRIA2_2	test	109	7.3e-05	-0.586067	0.666156
GRIA2_3	test	62	0.004305	-0.542634	0.686516
GRIA2_4	test	66	0.137708	-0.228509	0.853517
PPP2R2B_1	test	57	0.04542	-0.373781	0.771757
PPP2R2B_2	test	37	0.029613	-0.509978	0.702233
PPP2R2B_3	test	181	1e-05	-0.53424	0.690522
PPP2R2B_4	test	63	0.002509	-0.572786	0.672317
EGR2_1	test	23	0.019868	-0.69277	0.618665
EGR2_2	test	53	2.6e-05	-0.863703	0.54954
EGR2_3	test	47	0.021601	-0.486435	0.713787
EGR2_4	test	113	8e-06	-0.657799	0.633845
CNTN1_1	test	30	0.046718	-0.506615	0.703872
CNTN1_2	test	28	0.107667	-0.394	0.761017
CNTN1_3	test	60	0.014061	-0.46568	0.72413
CNTN1_4	test	45	0.076974	-0.35676	0.780916
GADD45G_1	test	105	0	-0.800252	0.574249
GADD45G_2	test	80	0.000242	-0.62645	0.647768
GADD45G_3	test	43	0.282532	-0.153655	0.89897
GADD45G_4	test	80	0	-0.858414	0.551559
KCNK2_2	test	147	8e-06	-0.588121	0.665208
KCNK2_3	test	14	0.068388	-0.654897	0.635121
KCNK2_4	test	55	0.005742	-0.553355	0.681434
ARX_1	test	25	0.002991	-0.862979	0.549816
ARX_2	test	86	1.9e-05	-0.705492	0.613233
ARX_3	test	170	0	-0.72137	0.606521
ARX_4	test	30	0.000117	-1.0281	0.490356
SOX2_1	test	79	0.014216	-0.406823	0.754282
SOX2_2	test	156	0	-0.686929	0.621175
SOX2_3	test	1	0.346637	-0.973907	0.509125
SOX2_4	test	72	0.000115	-0.691213	0.619333
h non-targeting_1	control	16	0.005506	-0.985546	0.505034
h non-targeting_2	control	17	0.440063	-0.0776578	0.947595
h non-targeting_3	control	77	0.707872	0.103921	1.07469
h non-targeting_4	control	57	0.769794	0.164694	1.12093
h non-targeting_5	control	9	0.054553	-0.860342	0.550822
h non-targeting_6	control	27	0.590274	0.0662281	1.04698
h non-targeting_7	control	3	0.631199	0.25157	1.1905
h non-targeting_8	control	102	0.901153	0.219597	1.16441
h non-targeting_9	control	75	0.535526	0.0139836	1.00974
h non-targeting_10	control	20	0.396435	-0.112749	0.924824
TagBFP_1	control	14	0.650298	0.160652	1.11779
TagBFP_2	control	11	0.177047	-0.481436	0.716264
TagBFP_3	control	25	0.05466	-0.529855	0.692624

### Sheet: puro-facs
gRNA	Category	Lineages	p-value	Foldchange [log2]	Foldchange [linear]
ZEB2_1	test	70	0	-1.19307	0.437372
ZEB2_2	test	40	0	-1.24631	0.421525
ZEB2_3	test	89	0	-0.985775	0.504954
ZEB2_4	test	158	0	-0.815494	0.568214
KCNA2_1	test	75	4e-06	-0.814052	0.568782
KCNA2_2	test	75	1e-06	-0.887788	0.540442
KCNA2_3	test	18	0.000719	-1.13472	0.455423
KCNA2_4	test	25	0.000114	-1.12498	0.458509
GJA1_1	test	134	0	-0.927957	0.525602
GJA1_2	test	176	0	-0.814079	0.568772
GJA1_3	test	68	2e-06	-0.926387	0.526174
GJA1_4	test	16	0.006389	-0.96949	0.510687
FBRSL1_1	test	216	0	-0.745352	0.596522
FBRSL1_2	test	38	0.000391	-0.855409	0.552709
FBRSL1_3	test	272	0	-0.85627	0.552379
FBRSL1_4	test	167	0	-0.983199	0.505857
EGR1_1	test	151	0	-0.77238	0.585451
EGR1_2	test	211	0	-0.83377	0.561061
EGR1_3	test	76	0	-1.01669	0.49425
EGR1_4	test	32	0	-1.32445	0.399302
GRIA2_1	test	87	0	-0.84968	0.554908
GRIA2_2	test	279	0	-0.883876	0.541909
GRIA2_3	test	171	0	-0.945822	0.519134
GRIA2_4	test	166	0	-0.78436	0.580609
PPP2R2B_1	test	148	0	-0.786565	0.579723
PPP2R2B_2	test	79	0	-1.15502	0.44906
PPP2R2B_3	test	383	0	-0.920506	0.528324
PPP2R2B_4	test	163	0	-0.869915	0.547179
EGR2_1	test	83	0	-0.907023	0.533284
EGR2_2	test	119	0	-0.963176	0.512926
EGR2_3	test	107	0	-1.03265	0.48881
EGR2_4	test	304	0	-0.591754	0.663536
CNTN1_1	test	55	0	-1.14827	0.451165
CNTN1_2	test	51	3.2e-05	-0.867524	0.548087
CNTN1_3	test	131	0	-0.748575	0.595191
CNTN1_4	test	56	0	-1.10245	0.465726
GADD45G_1	test	196	0	-0.850655	0.554533
GADD45G_2	test	195	0	-0.740242	0.598639
GADD45G_3	test	65	2e-06	-0.919062	0.528853
GADD45G_4	test	152	0	-0.901048	0.535498
KCNK2_2	test	299	0	-0.841322	0.558132
KCNK2_3	test	38	0.000821	-0.806638	0.571713
KCNK2_4	test	126	0	-0.97213	0.509753
ARX_1	test	37	0	-1.34724	0.393044
ARX_2	test	175	0	-0.971266	0.510058
ARX_3	test	354	0	-0.835513	0.560384
ARX_4	test	54	0	-1.34365	0.394022
SOX2_1	test	182	0	-0.802305	0.573432
SOX2_2	test	323	0	-0.773343	0.58506
SOX2_3	test	3	0.004172	-1.94853	0.259081
SOX2_4	test	162	0	-1.06767	0.477088
h non-targeting_1	control	16	0.005576	-0.985546	0.505034
h non-targeting_2	control	17	0.439967	-0.0776578	0.947595
h non-targeting_3	control	77	0.707799	0.103921	1.07469
h non-targeting_4	control	57	0.770044	0.164694	1.12093
h non-targeting_5	control	9	0.055126	-0.860342	0.550822
h non-targeting_6	control	27	0.591112	0.0662281	1.04698
h non-targeting_7	control	3	0.632367	0.25157	1.1905
h non-targeting_8	control	102	0.901495	0.219597	1.16441
h non-targeting_9	control	75	0.535924	0.0139836	1.00974
h non-targeting_10	control	20	0.396303	-0.112749	0.924824
TagBFP_1	control	14	0.650823	0.160652	1.11779
TagBFP_2	control	11	0.177068	-0.481436	0.716264
TagBFP_3	control	25	0.054556	-0.529855	0.692624

### Sheet: puro-no-facs
gRNA	Category	Lineages	p-value	Foldchange [log2]	Foldchange [linear]
ZEB2_1	test	102	0	-1.07977	0.473103
ZEB2_2	test	61	0	-1.00044	0.499847
ZEB2_3	test	95	0	-0.995826	0.501449
ZEB2_4	test	207	0	-0.894869	0.537796
KCNA2_1	test	96	0	-0.944265	0.519694
KCNA2_2	test	120	0	-1.16568	0.445755
KCNA2_3	test	16	0.001653	-1.11267	0.462438
KCNA2_4	test	42	0	-1.19666	0.436283
GJA1_1	test	141	0	-1.00743	0.49743
GJA1_2	test	164	0	-0.959679	0.514171
GJA1_3	test	80	0	-1.0583	0.480196
GJA1_4	test	36	0	-1.40796	0.376844
FBRSL1_1	test	211	0	-0.861419	0.550411
FBRSL1_2	test	44	5.7e-05	-0.898208	0.536553
FBRSL1_3	test	261	0	-0.859929	0.55098
FBRSL1_4	test	184	0	-0.95014	0.517582
EGR1_1	test	187	0	-0.934693	0.523154
EGR1_2	test	227	0	-0.883812	0.541934
EGR1_3	test	109	0	-1.06442	0.478164
EGR1_4	test	69	0	-1.13087	0.456641
GRIA2_1	test	111	0	-1.04186	0.485702
GRIA2_2	test	278	0	-0.94071	0.520976
GRIA2_3	test	201	0	-1.04765	0.483756
GRIA2_4	test	158	0	-0.909726	0.532286
PPP2R2B_1	test	205	0	-0.881742	0.542712
PPP2R2B_2	test	115	0	-1.16583	0.445707
PPP2R2B_3	test	490	0	-0.864252	0.549331
PPP2R2B_4	test	147	0	-0.931862	0.524181
EGR2_1	test	83	0	-0.964639	0.512407
EGR2_2	test	133	0	-1.01379	0.495244
EGR2_3	test	122	0	-0.936788	0.522395
EGR2_4	test	323	0	-0.813834	0.568868
CNTN1_1	test	71	0	-1.24795	0.421046
CNTN1_2	test	69	0	-1.04767	0.48375
CNTN1_3	test	143	0	-1.12179	0.459523
CNTN1_4	test	73	0	-1.11532	0.46159
GADD45G_1	test	257	0	-0.996396	0.50125
GADD45G_2	test	233	0	-0.933141	0.523717
GADD45G_3	test	91	0	-0.984054	0.505557
GADD45G_4	test	185	0	-1.12889	0.457268
KCNK2_2	test	360	0	-0.880955	0.543008
KCNK2_3	test	41	0	-1.1503	0.450532
KCNK2_4	test	147	0	-1.01356	0.495322
ARX_1	test	59	0	-1.17102	0.444107
ARX_2	test	182	0	-1.16522	0.445897
ARX_3	test	370	0	-0.868644	0.547661
ARX_4	test	58	0	-1.31065	0.403139
SOX2_1	test	217	0	-0.822768	0.565356
SOX2_2	test	386	0	-0.843884	0.557141
SOX2_3	test	2	0.033821	-1.83071	0.281125
SOX2_4	test	199	0	-0.925287	0.526576
h non-targeting_1	control	16	0.00557	-0.985546	0.505034
h non-targeting_2	control	17	0.441476	-0.0776578	0.947595
h non-targeting_3	control	77	0.707677	0.103921	1.07469
h non-targeting_4	control	57	0.769764	0.164694	1.12093
h non-targeting_5	control	9	0.055238	-0.860342	0.550822
h non-targeting_6	control	27	0.591056	0.0662281	1.04698
h non-targeting_7	control	3	0.631894	0.25157	1.1905
h non-targeting_8	control	102	0.901364	0.219597	1.16441
h non-targeting_9	control	75	0.535242	0.0139836	1.00974
h non-targeting_10	control	20	0.397238	-0.112749	0.924824
TagBFP_1	control	14	0.650576	0.160652	1.11779
TagBFP_2	control	11	0.17779	-0.481436	0.716264
TagBFP_3	control	25	0.054614	-0.529855	0.692624
