## Supplementary material for "An improved CRISPR-LICHT screen of 120 “Tdark” genes illuminates new biologically relevant SOX2 targets in human brain organoids": Pozzolini et al Tables S1-S17: Table S10.xlsx

### Sheet: Sheet1
gene	gRNAs	points.down	points.up	foldchange	FC	pvalue_1	pvalue_2	pvalue_3	pvalue_4	pvalue_5	points difference
EIF6	1	20	0	-1.14	0.45	0.000479					20
SPEF1	4	17.5	0	-0.78	0.58	0.000403	0.001981	0.00878	0.012524		17.5
RNF32	4	15	0	-0.65	0.64	0.000253	0.009019	0.01956	0.03235		15
MEIG1	2	15	0	-0.67	0.63	0.000201	0.039937				15
FAM189A2	5	14	0	-0.37	0.77	0.001624	0.001779	0.001905	0.013368	0.123723	14
SRL	4	13.75	0	-0.73	0.6	6e-05	0.009465	0.020407	0.056105		13.75
FAM214B	3	13.3333	0	-0.4	0.76	0.000473	0.003186	0.479447			13.3333
CASKIN2	3	13.3333	0	-0.45	0.73	4.5e-05	0.000891	0.174424			13.3333
SEZ6	3	13.3333	0	-0.51	0.7	0.000558	0.00361	0.184963			13.3333
RASL10B	5	13	0	-0.35	0.78	0.002969	0.005365	0.00634	0.095338	0.774511	13
SPATA33	4	12.5	0	-0.52	0.7	0.003005	0.015055	0.015903	0.049697		12.5
SERHL2	4	12.5	0	-0.5	0.71	0.003666	0.004174	0.033899	0.523193		12.5
AVPI1	4	12.5	0	-0.44	0.74	0.00309	0.010503	0.018576	0.01909		12.5
ABHD14B	4	12.5	0	-0.48	0.72	4.3e-05	0.007719	0.02084	0.78352		12.5
GRAMD1C	4	12.5	0	-0.36	0.78	4.5e-05	0.000947	0.017792	0.894531		12.5
DZIP1L	4	12.5	0	-0.49	0.71	0.000902	0.009361	0.025503	0.15812		12.5
PFN4	4	12.5	0	-0.35	0.78	0.000721	0.002314	0.013933	0.345924		12.5
PSD2	5	12	0	-0.38	0.77	1e-06	0.006828	0.008157	0.101837	0.734388	12
MTMR11	5	12	0	-0.41	0.75	0.004155	0.007612	0.035723	0.052882	0.057795	12
ZDHHC24	5	12	0	-0.41	0.75	0.000267	0.006881	0.007717	0.253432	0.435924	12
CDC42EP4	5	12	0	-0.62	0.65	6.4e-05	0.000135	0.01554	0.021998	0.208433	12
REEP2	5	12	0	-0.41	0.75	0.000171	0.000333	0.011848	0.027525	0.139536	12
CFAP126	4	11.25	0	-0.36	0.78	0.001962	0.022241	0.038281	0.05233		11.25
MOB3A	4	11.25	0	-0.59	0.66	8.3e-05	0.010334	0.018235	0.054284		11.25
CTAGE9	4	11.25	0	-0.56	0.68	0.009593	0.010328	0.017626	0.09257		11.25
FAM198A	4	10	0	-0.35	0.78	0.003505	0.004872	0.242379	0.45104		10
INSL6	3	10	0	-0.48	0.72	0.001996	0.014552	0.119285			10
C17orf98	4	10	0	-0.26	0.84	0.004523	0.030577	0.038577	0.67337		10
RASL11A	5	10	2	-0.39	0.76	0.000163	0.006209	0.013814	0.303865	0.973914	8
TMEM40	5	10	0	-0.26	0.83	0.000205	0.000252	0.048633	0.153391	0.245489	10
KIAA1467	3	10	0	-0.28	0.82	0.00011	0.015475	0.843814			10
TMEM53	4	10	1.25	-0.33	0.8	0.000238	0.000345	0.509649	0.938367		8.75
GAPDH	1	10	0	-0.42	0.75	0.016035					10
DMRTB1	5	9	0	-0.43	0.74	0.006571	0.016144	0.019384	0.092791	0.218989	9
PIGS	5	9	0	-0.34	0.79	0.000252	0.001569	0.099236	0.434615	0.676441	9
ZCCHC18	5	9	0	-0.41	0.75	0.00024	0.020772	0.022164	0.094424	0.61958	9
ZDHHC1	5	9	0	-0.32	0.8	0.002667	0.006739	0.050584	0.177646	0.398267	9
EFCAB12	4	8.75	0	-0.36	0.78	0.003041	0.019614	0.080883	0.791184		8.75
ABHD8	4	8.75	0	-0.41	0.75	0.007482	0.023782	0.084965	0.149597		8.75
ORAI2	3	8.33333	0	-0.31	0.81	0.000686	0.068252	0.609089			8.33333
PTRH1	3	8.33333	0	-0.58	0.67	0.000141	0.09745	0.174125			8.33333
GTPBP6	3	8.33333	0	-0.57	0.68	0.000292	0.071127	0.368129			8.33333
TOM1L2	5	8	0	-0.38	0.77	0.005145	0.018368	0.05798	0.099168	0.346102	8
OPALIN	5	8	0	-0.39	0.76	4e-06	0.013525	0.026474	0.1075	0.297654	8
TMEM51	5	8	0	-0.28	0.82	9e-06	0.008694	0.110381	0.388455	0.898355	8
LRCH3	5	8	0	-0.44	0.74	0.002581	0.037053	0.068803	0.0964	0.682916	8
GJD4	5	8	0	-0.43	0.74	0.000756	0.002634	0.147104	0.199838	0.288324	8
C1orf110	5	8	0	-0.31	0.81	0.004558	0.013477	0.041119	0.252109	0.886332	8
SHISA4	5	8	0	-0.52	0.7	4.6e-05	0.000193	0.171988	0.465847	0.821905	8
FBRSL1	5	8	0	-0.24	0.85	1e-06	0.000993	0.328503	0.673875	0.704039	8
ZSWIM5	5	8	0	-0.34	0.79	3e-05	0.002421	0.289523	0.337054	0.409196	8
TMEM47	5	8	0	-0.5	0.7	0.002045	0.010385	0.029729	0.241752	0.625352	8
PLCXD1	5	8	0	-0.34	0.79	0.000116	0.013683	0.020684	0.114256	0.825515	8
LRRC56	4	7.5	0	-0.3	0.81	0.000261	0.043579	0.153691	0.316381		7.5
KLHDC8A	4	7.5	0	-0.36	0.78	0.019469	0.022408	0.046515	0.484052		7.5
C1QL1	4	7.5	0	-0.4	0.76	0.001185	0.077996	0.084081	0.194576		7.5
POLE4	4	7.5	0	-0.43	0.74	0.011391	0.019516	0.033068	0.147727		7.5
SFXN5	5	7	0	-0.35	0.78	9e-06	0.041724	0.097625	0.372084	0.599181	7
PHYHD1	5	7	0	-0.39	0.76	0.000341	0.049598	0.090047	0.207588	0.355059	7
FAM53B	5	7	1	-0.26	0.84	8.3e-05	0.043	0.054009	0.587486	0.931957	6
PLSCR2	4	6.25	0	-0.25	0.84	0.00015	0.054453	0.550235	0.615242		6.25
ELOF1	4	6.25	0	-0.21	0.87	9.3e-05	0.085429	0.527219	0.537656		6.25
MORN5	4	6.25	0	-0.26	0.84	0.005815	0.0631	0.210344	0.519518		6.25
C10orf35	4	6.25	0	-0.4	0.76	4.2e-05	0.096066	0.218544	0.411127		6.25
TVP23A	4	6.25	0	-0.23	0.85	4.3e-05	0.065677	0.319637	0.631376		6.25
TMEM223	4	6.25	0	-0.15	0.9	0.000913	0.075301	0.280646	0.887143		6.25
FAM13C	4	6.25	0	-0.32	0.8	0.002317	0.061095	0.162062	0.488498		6.25
TSPAN17	4	6.25	0	-0.33	0.8	6.7e-05	0.08417	0.103821	0.338235		6.25
PXDC1	4	6.25	0	-0.34	0.79	0.001409	0.056543	0.121983	0.733577		6.25
MORN2	4	6.25	0	-0.38	0.77	0.001917	0.067772	0.134841	0.147924		6.25
C1orf63	4	6.25	0	-0.39	0.76	0.02206	0.023985	0.054544	0.514888		6.25
CFAP97	4	6.25	0	-0.42	0.75	0.010559	0.01478	0.064207	0.159498		6.25
TMEM44	5	6	0	-0.37	0.77	0.0126	0.016452	0.02292	0.133698	0.787541	6
RNF182	5	6	0	-0.27	0.83	0.011211	0.017483	0.035123	0.129263	0.352556	6
ZDHHC18	5	6	0	-0.24	0.85	0.010597	0.012792	0.024278	0.281139	0.699909	6
ARMCX6	5	6	0	-0.34	0.79	0.002924	0.012742	0.137067	0.251313	0.542588	6
ASPHD2	5	6	1	-0.27	0.83	0.026633	0.026686	0.076711	0.081001	0.941155	5
GPR179	5	6	0	-0.11	0.93	0.009615	0.027704	0.393611	0.811782	0.819586	6
SEL1L3	5	6	4	-0.21	0.86	0.022587	0.033597	0.034372	0.270139	0.993025	2
FAM124A	5	6	0	-0.34	0.79	0.022994	0.029348	0.032678	0.216659	0.518453	6
CCDC74A	4	5	0	-0.08	0.94	0.009661	0.206107	0.581832	0.71536		5
ANAPC15	5	5	0	-0.19	0.88	0.000315	0.074967	0.365254	0.477157	0.567106	5
LUZP2	2	5	0	-0.44	0.74	0.02121	0.187749				5
RIIAD1	5	5	0	-0.37	0.77	0.020848	0.022522	0.077944	0.104494	0.208024	5
CDC16	2	5	0	-0.31	0.81	0.011927	0.298399				5
ABLIM2	4	5	0	-0.35	0.78	0.010928	0.059626	0.084495	0.104854		5
TagBFP	1	5	0	-0.53	0.69	0.054496					5
FAM118A	5	5	0	-0.22	0.86	0.000478	0.064981	0.144715	0.354573	0.598381	5
SNX32	4	5	0	-0.46	0.73	0.025037	0.055464	0.085709	0.176119		5
CACNG5	5	4	2	-0.05	0.97	0.000311	0.188686	0.600234	0.730883	0.972669	2
ELMOD3	5	4	0	-0.15	0.9	0.011592	0.045076	0.444985	0.530268	0.555568	4
SLC12A9	5	4	2	-0.18	0.89	0.005646	0.182751	0.199381	0.417907	0.950803	2
GARNL3	4	3.75	0	-0.19	0.88	0.021817	0.058088	0.195778	0.842437		3.75
TCP11L2	4	3.75	0	-0.18	0.88	0.02953	0.095687	0.289776	0.428455		3.75
R3HCC1	3	3.33333	0	-0.17	0.89	0.018776	0.315885	0.534457			3.33333
C8orf46	3	3.33333	0	-0.16	0.9	0.017217	0.270665	0.631298			3.33333
FAM214A	5	3	4	-0.07	0.95	0.01976	0.050853	0.290701	0.32345	0.997137	-1
PAQR4	5	3	1	-0.14	0.91	0.016039	0.06482	0.228986	0.512605	0.940581	2
CORO2B	5	3	0	-0.18	0.88	0.041656	0.093121	0.162225	0.298338	0.488412	3
POLR2D	2	2.5	5	-0.1	0.93	0.052651	0.954053				-2.5
h non-targeting	8	2.5	0.625	-0.08	0.95	0.005577	0.396361	0.440038	0.535209	0.590851	1.875
FAM181A	4	2.5	2.5	0.19	1.14	0.016871	0.467184	0.852094	0.989058		0
SLC25A53	4	2.5	0	-0.25	0.84	0.023449	0.102128	0.255338	0.422425		2.5
LONRF3	2	2.5	0	-0.17	0.89	0.072977	0.249752				2.5
CTAGE4	4	2.5	1.25	-0.11	0.93	0.076306	0.095967	0.306822	0.905699		1.25
DCBLD1	4	2.5	0	0.04	1.03	0.034855	0.566648	0.653123	0.845529		2.5
RAN	2	2.5	0	-0.34	0.79	0.075117	0.313011				2.5
DNAH9	4	2.5	1.25	-0.11	0.93	0.034515	0.197845	0.468909	0.926976		1.25
PHYHIPL	5	2	2	0.14	1.1	0.044853	0.15469	0.58676	0.872973	0.989116	0
NKAIN4	5	2	0	-0.02	0.98	0.028831	0.182079	0.422307	0.682952	0.869629	2
HPCAL4	5	2	0	-0.18	0.88	0.035903	0.131738	0.329752	0.43012	0.469394	2
DHRS1	5	2	0	-0.21	0.86	0.032803	0.122823	0.163227	0.537574	0.708735	2
GLB1L	4	1.25	0	-0.09	0.94	0.093018	0.203096	0.573108	0.627128		1.25
NWD1	5	1	0	-0.22	0.86	0.057989	0.112064	0.153838	0.344595	0.559716	1
KANK4	5	1	4	0.32	1.24	0.071346	0.289331	0.345849	0.88409	0.999995	-3
RIPPLY1	5	1	0	-0.27	0.83	0.059817	0.160821	0.180873	0.208305	0.52275	1
GCNT4	4	0	0	-0.14	0.91	0.217211	0.244999	0.289109	0.29172		0
hrrm1	1	0	0	-0.14	0.9	0.2457					0
VSTM4	4	0	0	-0.24	0.84	0.101595	0.102782	0.112474	0.188331		0
LCTL	4	0	0	-0.02	0.99	0.277839	0.286691	0.611407	0.715328		0
NRBP2	5	0	0	-0.09	0.94	0.206244	0.214519	0.285043	0.29564	0.894023	0
MEGF11	4	0	0	-0.02	0.99	0.251707	0.367188	0.609712	0.76211		0
RPL3	1	0	20	0.83	1.78	0.999333					-20
ATP6V0C	1	0	0	-0.03	0.98	0.454862					0
RHBDL3	4	0	0	-0.12	0.92	0.115676	0.194985	0.550319	0.566901		0
AMMECR1L	3	0	0	-0.1	0.94	0.171509	0.218279	0.611329			0
NECAP2	5	0	0	-0.15	0.9	0.107056	0.161703	0.18277	0.295188	0.4805	0
