## Supplementary material for "An improved CRISPR-LICHT screen of 120 “Tdark” genes illuminates new biologically relevant SOX2 targets in human brain organoids": Pozzolini et al Tables S1-S17: Table S15.xlsx

### Sheet: Sheet1
Sample ID	Index 1 name (i7)	Index 1 seq (i7)	Index 2 name (i5)	Index 2 seq (i5)	Yield (Mbases)	% >= Q30 bases	PF clusters	Group	Obtained PF clusters/ group	Target PF clusters/group	Target PF clusters/group adjusted by actual run yield
GP01	NA	NA	CE1144	ACGTCATG	11419	92.4	101053145	1	650029654	744000000	639840000
GP02	NA	NA	CE1149	TGATAGCG	43.8594	91.89	388136
GP03	NA	NA	CE1155	GAGCATAG	5225.8	94.01	46245989
GP04	NA	NA	CE1145	GATGCATG	813.272	94.14	7197098
GP05	NA	NA	CE1192	GCATGAGA	1291.92	94.2	11432919
GP06	NA	NA	CE1146	AGTAGTCG	9434.44	94.37	83490621
GP07	NA	NA	CE1129	CAGCTGAT	2300.57	94.53	20359060
GP08	NA	NA	CE1186	ACTGCTGA	2518.69	94.42	22289264
GP09	NA	NA	CE1184	CAGTGTGA	16201.9	94.43	143379941
GP10	NA	NA	CE1147	TACACTCG	3774.6	94.18	33403553
GP11	NA	NA	CE1152	GTCTGTAG	623.051	94.02	5513729
GP12	NA	NA	CE1181	GCTAGCTA	371.425	93.97	3286944
GP13	NA	NA	CE1122	GACTAGCT	4616.24	92.07	40851718
GP14	NA	NA	CE1116	CGACTAGT	525.693	94.05	4652147
GP15	NA	NA	CE1167	ATCGTAGC	834.772	94.2	7387362
GP16	NA	NA	CE1124	TCTCGACT	1027.31	94.26	9091273
GP17	NA	NA	CE1121	CATACGCT	1388.05	94.09	12283629
GP18	NA	NA	CE1150	ACACTACG	1522.15	93.89	13470395
GP19	NA	NA	CE1187	GACGATGA	1558.13	94.22	13788787
GP20	NA	NA	CE1176	GAGACGTA	3531.72	94.26	31254120
GP21	NA	NA	CE1200	ACGCATCA	1918.74	94.11	16979994
GP22	NA	NA	CE1131	AGCACGAT	981.193	93.99	8683122
GP23	NA	NA	CE1134	ACACGCAT	1053.56	93.89	9323513
GP24	NA	NA	CE1182	CGCGTATA	477.221	94.07	4223195
GP25	NA	NA	CE1193	ATGCGAGA	3193.16	94.21	28258021	2	44758404	60000000	51600000
GP26	NA	NA	CE1194	CGTAGAGA	730.915	94.21	6468273
GP27	NA	NA	CE1197	TCGACAGA	1133.63	94.23	10032110
GP28	NA	NA	CE1191	TCTCACGA	1422.65	94.45	12589851	3	27313829	40000000	34400000
GP29	NA	NA	CE1151	CTCATACG	1663.81	94.23	14723978
GP30	NA	NA	CE1132	CGAGAGAT	4957.04	94.43	43867573	4	176111342	184000000	158240000
GP31	NA	NA	CE1126	GCGAGTAT	7874.71	94.34	69687688
GP32	NA	NA	CE1133	GCTCAGAT	4008.88	94.42	35476804
GP33	NA	NA	CE1199	CGCTATCA	3059.96	93.99	27079277
GP34	NA	NA	CE1148	TCTGATCG	3787.85	94.4	33520815	5	75834089	90000000	77400000
GP35	NA	NA	CE1153	CGATCTAG	3499.34	93.83	30967640
GP36	NA	NA	CE1175	CTCTCGTA	1282.06	94.32	11345634
GP37	NA	NA	CE1123	GTGTGACT	5220.06	94.14	46195205	6	166950556	192000000	165120000
GP38	NA	NA	CE1201	GATGTGCA	3846.68	94.28	34041394
GP39	NA	NA	CE1160	GTGATCAG	2303.75	94.2	20387185
GP40	NA	NA	CE1139	AGCATCTG	7494.93	94.35	66326772
GP41	NA	NA	CE1157	ATAGCGAG	750.619	94.43	6642643	7	58788636	90000000	77400000
GP42	NA	NA	CE1158	CTGTAGAG	2704.59	94.66	23934387
GP43	NA	NA	CE1118	GTAGCTCT	3187.91	94.46	28211606
GP44	NA	NA	CE1127	CACGCTAT	886.147	94.29	7842008	8	14969520	20000000	17200000
GP45	NA	NA	CE1202	CTACTGCA	805.409	94.5	7127512
									Tot obtained PF cl.	Tot target PF cl.
									1214756030	1420000000
									Ratio tot obtained/target PF cl.
									0.855462
