## Supplementary material for "An improved CRISPR-LICHT screen of 120 “Tdark” genes illuminates new biologically relevant SOX2 targets in human brain organoids": Pozzolini et al Tables S1-S17: Table S17.xlsx

### Sheet: Foglio1
	8 pcw	8 pcw	8 pcw	8 pcw	8 pcw	8 pcw	8 pcw	8 pcw	8 pcw	8 pcw	9 pcw	9 pcw	9 pcw	9 pcw	9 pcw	9 pcw	9 pcw	9 pcw
	dorsolateral prefrontal cortex	ventrolateral prefrontal cortex	anterior (rostral) cingulate (medial prefrontal) cortex	orbital frontal cortex	primary motor-sensory cortex (samples)	parietal neocortex	posterior (caudal) superior temporal cortex (area 22c)	inferolateral temporal cortex (area TEv, area 20)	occipital neocortex	hippocampus (hippocampal formation)	dorsolateral prefrontal cortex	anterior (rostral) cingulate (medial prefrontal) cortex	orbital frontal cortex	primary motor-sensory cortex (samples)	parietal neocortex	temporal neocortex	occipital neocortex	hippocampus (hippocampal formation)
SEZ6	40317	50769	35343	29178	57413	58838	64026	55696	47927	31914	57592	53838	54296	53306	66920	68060	62071	53101
SPEF1	0.0000	0.1014	0.2184	0.5215	0.0537	0.0000	0.0551	0.3401	0.1773	14161	0.0303	0.0000	0.0833	0.0280	0.0290	0.0000	0.1159	0.3058
RNF32	0.4124	0.3942	0.4777	0.2592	0.4982	0.3605	0.3771	0.3764	0.3538	0.5664	0.3594	0.3468	0.4395	0.4622	0.3975	0.3999	0.4758	0.4129
REEP2	41492	43515	41073	40868	43447	41824	46120	44356	36631	40064	46249	46758	47581	39875	45030	43743	42065	44221
DZIP1L	0.6018	0.5164	0.5977	0.5164	0.9109	0.8282	0.4063	0.3182	0.5791	0.6877	15853	14458	13501	14633	0.9790	0.8217	12485	0.8102
C16orf55 (SPATA 33)	24288	23602	27918	23638	24460	22960	22931	23217	24142	28567	20945	23076	20857	19141	16426	16595	19340	19063
MOB3A	28573	32146	32706	30135	39730	38222	39752	38011	33302	36259	38629	40485	42460	37983	39517	38896	40355	40836
CDC42EP4	59434	59217	60523	58538	57872	58906	57205	59493	63521	65973	63293	63374	63008	66732	57442	57284	62823	65924
SRL	0.1190	0.1246	0.0996	0.5211	0.0366	0.1083	0.1104	0.0676	0.0182	0.1720	0.1663	0.5239	0.9444	0.0836	0.0397	0.0248	0.0203	0.0000
CTAGE9	0.0000	0.0000	0.0000	0.0000	0.0000	0.0000	0.0000	0.0000	0.0000	0.0000	0.0000	0.0000	0.0000	0.0000	0.0000	0.0000	0.0000	0.0000

### Sheet: Foglio2
	8 pcw	8 pcw	8 pcw	8 pcw	8 pcw	8 pcw	8 pcw	8 pcw	8 pcw	8 pcw	9 pcw	9 pcw	9 pcw	9 pcw	9 pcw	9 pcw	9 pcw	9 pcw
	dorsolateral prefrontal cortex	ventrolateral prefrontal cortex	anterior (rostral) cingulate (medial prefrontal) cortex	orbital frontal cortex	primary motor-sensory cortex (samples)	parietal neocortex	posterior (caudal) superior temporal cortex (area 22c)	inferolateral temporal cortex (area TEv, area 20)	occipital neocortex	hippocampus (hippocampal formation)	dorsolateral prefrontal cortex	anterior (rostral) cingulate (medial prefrontal) cortex	orbital frontal cortex	primary motor-sensory cortex (samples)	parietal neocortex	temporal neocortex	occipital neocortex	hippocampus (hippocampal formation)
KIAA1539 (FAM214B)	15728	16990	15859	17679	21175	18629	19183	20952	15564	20572	27442	28275	28429	27635	25406	21504	25224	25007
MTMR11	0.8339	0.7557	0.8089	13822	0.7989	0.8474	0.9056	0.7424	0.9458	10824	13342	13726	11532	15997	12858	0.8848	10858	0.9787
SEZ6	40317	50769	35343	29178	57413	58838	64026	55696	47927	31914	57592	53838	54296	53306	66920	68060	62071	53101
KIAA1467	22989	25962	24062	23968	25928	25599	30391	34589	25067	24777	29677	30078	30074	28410	32731	33146	29744	30361
TMEM40	0.1483	0.0732	0.0704	0.1432	0.0572	0.0436	0.0594	0.0541	0.0707	0.1723	0.0486	0.0479	0.0744	0.0446	0.0160	0.0388	0.0782	0.0453
SPEF1	0.0000	0.1014	0.2184	0.5215	0.0537	0.0000	0.0551	0.3401	0.1773	14161	0.0303	0.0000	0.0833	0.0280	0.0290	0.0000	0.1159	0.3058
RNF32	0.4124	0.3942	0.4777	0.2592	0.4982	0.3605	0.3771	0.3764	0.3538	0.5664	0.3594	0.3468	0.4395	0.4622	0.3975	0.3999	0.4758	0.4129
ABHD14B	11793	0.9564	11545	21579	12109	11733	14653	10129	13585	16920	12956	14000	14670	13900	12741	0.9107	13872	15376
AVPI1	10314	0.8732	0.9555	12889	0.9644	12208	0.9875	0.9160	11124	15497	16722	16472	19349	12609	0.9246	0.8573	12317	16031
INSL6	0.0000	0.0000	0.0000	0.0000	0.0000	0.0000	0.0000	0.0000	0.0000	0.0000	0.0000	0.0000	0.0000	0.0000	0.0000	0.0000	0.0000	0.0000
REEP2	41492	43515	41073	40868	43447	41824	46120	44356	36631	40064	46249	46758	47581	39875	45030	43743	42065	44221
FAM189A2	0.0670	0.1135	0.1671	0.2083	0.1245	0.1024	0.2357	0.7302	0.1356	0.4046	0.1122	0.1034	0.1780	0.0788	0.2163	0.2362	0.1626	0.3910
RASL10B	34667	30457	38559	31752	31321	31955	30025	30475	33470	35013	28750	29495	32954	26115	23995	23772	29154	32655
FAM198A	0.7474	0.6708	0.7414	14832	0.7519	0.6028	11584	0.6251	0.9701	10019	0.8070	0.8533	0.9401	0.9137	0.7831	0.7441	11050	0.8702
PSD2	21899	27316	22496	27112	28522	25948	31654	35806	17798	21517	33351	33536	34003	24802	34305	34265	28857	28429
DZIP1L	0.6018	0.5164	0.5977	0.5164	0.9109	0.8282	0.4063	0.3182	0.5791	0.6877	15853	14458	13501	14633	0.9790	0.8217	12485	0.8102
C16orf55 (SPATA33)	24288	23602	27918	23638	24460	22960	22931	23217	24142	28567	20945	23076	20857	19141	16426	16595	19340	19063
MOB3A	28573	32146	32706	30135	39730	38222	39752	38011	33302	36259	38629	40485	42460	37983	39517	38896	40355	40836
ZDHHC24	0.9924	11556	13249	13800	12597	12082	12558	12455	10479	15148	12462	14900	14564	11718	12267	12529	13858	15889
PFN4	0.5268	0.3222	0.5688	0.8692	0.4977	0.8117	0.4369	0.3035	0.4910	0.5880	0.5565	0.2534	0.3610	0.5903	0.1648	0.0656	0.6300	0.3955
CASKIN2	21522	27239	24186	21146	32742	33109	31942	29027	25572	28468	32745	33095	32067	33644	28216	28278	30729	30005
GRAMD1C	11839	14012	0.8712	13835	0.9198	0.8527	10992	11280	0.3402	0.7043	11414	14700	0.6799	14785	11399	12684	0.6151	0.6703
CDC42EP4	59434	59217	60523	58538	57872	58906	57205	59493	63521	65973	63293	63374	63008	66732	57442	57284	62823	65924
SERHL2	0.1130	0.0499	0.1524	0.4678	0.3092	0.3080	0.2091	0.1093	0.1621	0.2323	0.7964	0.7045	0.8162	0.9630	0.5888	0.4791	0.8107	0.3722
SRL	0.1190	0.1246	0.0996	0.5211	0.0366	0.1083	0.1104	0.0676	0.0182	0.1720	0.1663	0.5239	0.9444	0.0836	0.0397	0.0248	0.0203	0.0000
C1orf192 (CFAP126)	20861	24103	24153	28797	25925	22457	26503	28323	26303	39526	24295	24848	23662	22278	25731	23327	22481	28075
C17orf98	0.1147	0.0000	0.0000	0.1097	0.0865	0.0000	0.0000	0.0000	0.0853	0.0000	0.2697	0.0952	0.0000	0.0000	0.0937	0.0000	0.0950	0.0000
CTAGE9	0.0000	0.0000	0.0000	0.0000	0.0000	0.0000	0.0000	0.0000	0.0000	0.0000	0.0000	0.0000	0.0000	0.0000	0.0000	0.0000	0.0000	0.0000
